# Strategies of grain number determination differentiate barley row-types

**DOI:** 10.1101/2020.08.31.275446

**Authors:** Venkatasubbu Thirulogachandar, Ravi Koppolu, Thorsten Schnurbusch

## Abstract

Gaining knowledge on intrinsic interactions of various yield components is crucial to improve the yield potential in small grain cereals. It is well known in barley that increasing the grain number (GN) preponderantly improves their yield potential; however, the yield components determining GN and their association in barley row-types are less explored. In this study, we assessed different yield components like potential spikelet number (PSN), spikelet survival (SSL), spikelet number (SN), grain set (GS), and grain survival (GSL), as well as their interactions with GN by using a selected panel of two- and six-rowed barley types. Also, to analyze the stability of these interactions, we performed the study in two growth conditions, greenhouse and field. From this study, we found that in two-rowed, GN determination is strongly influenced by PSN rather than SSL and/or GS in both growth conditions. Conversely, in six-rowed, GN is associated with SSL instead of PSN and/or GS. Thus, our study exemplified that increasing GN might be possible by augmenting PSN in two-rowed genotypes, while for six-rowed genotypes, the ability of SSL needs to be improved. We speculate that this disparity of GN determination in barley row-types might be due to the fertility of lateral spikelets. Collectively, this study revealed that the GN of two-rowed largely depends on the developmental trait, PSN, while in six-rowed, it mainly follows the ability of SSL.

**Highlight:** In cereals, understanding the interactions of different yield components that influence the grain number is essential to increase their yield by modulating the components. We show in this study that the grain number of two-rowed barley is predominantly determined by the potential spikelet number while in six-rowed by spikelet survival.
