## Supplemental tables for "Strategies of grain number determination differentiate barley row-types"

### Sheet: Table 1
Accession ID	Accession name	Annuality	Row-type	Status	Country
BCC 192	----	----	Six-rowed	Traditional cultivar/landrace	Syrian Arab Republic
BCC 149	----	winter type	Six-rowed	Traditional cultivar/landrace	Morocco
BCC 719	Senshutsu 18	spring type	Six-rowed	Advanced/improved cultivar	Korea, Republik (South Korea)
BCC 766	Ulleri 10	spring type	Six-rowed	Traditional cultivar/landrace	Nepal
BCC 768	Ulleri 20	spring type	Six-rowed	Traditional cultivar/landrace	Nepal
BCC 1488	K 4972	spring type	Six-rowed	Traditional cultivar/landrace	Russian Federation
BCC 881	Husky	spring type	Six-rowed	Advanced/improved cultivar	Canada
BCC 161	----	----	Six-rowed	Traditional cultivar/landrace	Morocco
BCC 906	Morex	spring type	Six-rowed	Advanced/improved cultivar	United States of America
----	Newdale	spring type	Six-rowed	Advanced/improved cultivar	Canada
BCC 801	AC Oxbow	spring type	Two-rowed	Advanced/improved cultivar	Canada
BCC 1433	Heils Franken	spring type	Two-rowed	Advanced/improved cultivar	Germany
BCC 1398	MK 42	spring type	Two-rowed	Breeding/research material	Hungary
BCC 1367	Apex	spring type	Two-rowed	Advanced/improved cultivar	Germany
BCC 1419	Union	spring type	Two-rowed	Advanced/improved cultivar	Germany
HOR 2828	----	spring type	Two-rowed	Traditional cultivar/landrace	Iran (Islamic Republic Of)
BCC 1705	Clipper	spring type	Two-rowed	Advanced/improved cultivar	Australia
BCC 929	Sanalta	spring type	Two-rowed	Advanced/improved cultivar	Canada
BCC 1707	Weeah	spring type	Two-rowed	Advanced/improved cultivar	Australia
BCC 1440	Pammers Hohenauer Vollkorn	spring type	Two-rowed	Advanced/improved cultivar	Austria
BCC 1408	Proctor	spring type	Two-rowed	Advanced/improved cultivar	United Kingdom
HOR 18914	PRIOR A ET AG 1195	spring type	Two-rowed	Advanced/improved cultivar	Australia
BCC 823	Bowman	spring type	Two-rowed	Advanced/improved cultivar	United States of America
----	AC Metcalfe	spring type	Two-rowed	Advanced/improved cultivar	Canada
----	Garnet	spring type	Two-rowed	Advanced/improved cultivar	United States of America
----	Hockett	spring type	Two-rowed	Advanced/improved cultivar	United States of America
PI467826 (BCC1417)	Trumpf (Triumph)	spring type	Two-rowed	Advanced/improved cultivar	Germany
Note: Accession IDs are taken from either the Genebank Information System (https://gbis.ipk-gatersleben.de/gbis2i/faces/index.jsf) of the IPK, Gatersleben or BRIDGE web portal (https://bridge.ipk-gatersleben.de/bridge/?sampleid=1669727)

### Sheet: Table 2
Field environment data							Greenhouse growth condition data
							Date		Light		16 h, Day condition						8 h, Night condition
Date	Temperature at 2 meter height (oC)	Precipitation	Humidity (%)	Global solar radiation (W/m2)			From	To	Start	End	Temperature (Average, oC)	Min. Temp (oC)	Max. Temp (oC)	Humidity (Average, %)	Min. Humidity (%)	Max. Humidity (%)	Temperature (Average, oC)	Min. Temp (oC)	Max. Temp (oC)	Humidity (Average, %)	Min. Humidity (%)	Max. Humidity (%)	Hours of light illumination
2017-04-19	2.37	0	69.2	116.2			2017-07-13	2017-07-14	05:20:00	21:34:00	18.5	13.7	21.4	69.5	52.6	85.7	15.6	14.2	20	77.7	63.1	82.7	17
2017-04-20	3.96	0	61.2	261.3			2017-07-14	2017-07-15	05:21:00	21:33:00	18.9	14.1	21.9	71.8	57.4	85.1	16.9	16.1	20.4	81.6	63.1	87.8	16.9
2017-04-21	10.34	0	64.7	186.1			2017-07-15	2017-07-16	05:22:00	21:32:00	18.8	15.8	21.5	74.3	57.1	88.4	16.3	14.9	20.4	82.6	67.5	87.5	16.9
2017-04-22	7.07	0.3	72.4	165.2			2017-07-16	2017-07-17	05:23:00	21:31:00	18.2	14.8	21.7	81.3	61.8	89.7	18.2	18.2	18.2	83.1	83.1	83.1	16.8
2017-04-23	5.98	0.1	75	156.1			2017-07-17	2017-07-18	05:24:00	21:30:00	18.8	18	22.1	77	60.8	114.6	16.1	14.4	20.5	79.4	64.1	85.3	16.3
2017-04-24	8.45	0	63.2	247.4			2017-07-18	2017-07-19	05:26:00	21:29:00	18.9	14.3	21.4	69.9	56	84.4	16.9	15	20.6	80.4	61.9	86.7	16.8
2017-04-25	6.27	0.1	79.2	128.3			2017-07-19	2017-07-20	05:26:00	21:28:00	19	15	21.2	70.3	56.9	86	17.3	15.7	20.8	87.2	59.7	96	16.8
2017-04-26	4.88	0.2	74.4	180.4			2017-07-20	2017-07-21	05:28:00	21:27:00	19.3	17.5	21.4	72	54.4	95.5	17.2	15.7	20.9	85.4	58	94.1	16.7
2017-04-27	4.75	0	78.7	187.8			2017-07-21	2017-07-22	05:29:00	21:26:00	19.1	16.8	21.3	72.3	55	89.4	17.1	15.8	20.5	86.1	59.4	94.9	16.7
2017-04-28	6.41	0	67.8	206.6			2017-07-22	2017-07-23	05:30:00	21:25:00	19.3	17	21.5	70.2	56	91.2	17.5	15.7	20.4	86.9	58.3	95.8	16.8
2017-04-29	6.78	0	69.6	183.8			2017-07-23	2017-07-24	05:32:00	21:23:00	19.2	15.7	21.7	76.6	60.7	95.9	17.1	15.5	19.4	79.9	68.1	89.6	16.7
2017-04-30	8.3	0	59.3	303.6			2017-07-24	2017-07-25	05:33:00	21:22:00	18.9	15.9	21.9	75.4	61	89.1	17.3	15.9	21.3	89.2	66.3	93.5	16.7
2017-05-01	11.43	0	62.4	183			2017-07-25	2017-07-26	05:34:00	21:21:00	19.5	16.6	21.7	75.6	60.4	91.5	17	16.1	20.6	87.4	64.2	91.4	16.6
2017-05-02	8.21	12.9	94	31.6			2017-07-26	2017-07-27	05:35:00	21:20:00	19.3	16.3	21.5	76.5	57.7	91.7	16.9	14.8	21.2	86.3	61.8	91.4	16.6
2017-05-03	11.39	0	84	198.8			2017-07-27	2017-07-28	05:37:00	21:18:00	19.1	15	21.5	73.7	53.1	89.4	17.6	16	19	89.4	73	94.8	16.6
2017-05-04	8.03	0.9	99	31.4			2017-07-28	2017-07-29	05:38:00	21:17:00	18.9	16.2	21.2	77.6	59	89.4	17.3	15.7	19.2	85.4	74.6	93.5	16.6
2017-05-05	8.6	0.6	98.7	58			2017-07-29	2017-07-30	05:39:00	21:16:00	19.1	16.9	21.5	74.1	58.8	88.9	16.9	15.7	20.9	86.4	63.9	94.1	16.5
2017-05-06	11.13	0	95.9	75.9			2017-07-30	2017-07-31	05:41:00	21:14:00	19.4	15.8	21.8	68.9	57.2	93.3	17.1	15.6	20.7	85.1	59.3	95.3	16.5
2017-05-07	13.5	0	82.3	178.4			2017-07-31	2017-08-01	05:42:00	21:13:00	19.5	17.5	21.9	69.5	55.4	90.5	17	15.6	20.8	85.5	59.8	95.2	16.5
2017-05-08	7.83	0.5	94.9	55.7			2017-08-01	2017-08-02	05:43:00	21:11:00	19.4	15.9	21.7	71	57.5	95	17.1	15.6	20.6	86.3	62.2	95.2	16.5
2017-05-09	7.33	0	73.1	201.2			2017-08-02	2017-08-03	05:45:00	21:10:00	19.4	17.3	21.5	69.2	55.6	94.4	16.9	15.7	20.5	83.2	57.1	93.9	16.4
2017-05-10	9.28	0	71.1	269.8			2017-08-03	2017-08-04	05:46:00	21:08:00	19.7	16	22.4	66.5	54.4	94.5	17.1	15.7	20.6	84.3	56.4	94.5	16.4
2017-05-11	13.11	0.1	63.4	302.6			2017-08-04	2017-08-05	05:47:00	21:07:00	19.2	17.6	21.7	73.6	57.1	87.2	16.9	15.7	19.5	84.4	74.1	92.4	16.4
2017-05-12	15.97	0	74.8	206.5			2017-08-05	2017-08-06	05:49:00	21:05:00	19	15.7	22	73.1	60.2	91.1	16.8	14.9	20.8	81.8	64.2	89	16.4
2017-05-13	16.13	8.3	83.8	195.8			2017-08-06	2017-08-07	05:50:00	21:03:00	19	14.9	21.3	76.8	59.7	87.1	16.4	14.5	19.5	79.1	70.1	83.1	16.3
2017-05-14	15.23	8.9	88.1	185.2			2017-08-07	2017-08-08	05:51:00	21:01:00	18.8	14.3	21.5	71	54.6	84.3	16.7	14.8	20.9	76.7	57.5	84.7	16.3
2017-05-15	14.67	0	77.2	280			2017-08-08	2017-08-09	05:53:00	20:59:00	19.2	14.8	21.5	69.7	53.9	85	17	15.7	20.6	82.7	55.2	93.2	16.3
2017-05-16	16.78	0	72.6	167.7			2017-08-09	2017-08-10	05:54:00	20:58:00	19.3	17.1	21.5	69.4	56.5	84.6	17.5	15.8	20.6	80.5	59.4	89.5	16.2
2017-05-17	21.16	0	66.9	287.5			2017-08-10	2017-08-11	05:56:00	20:56:00	19.5	17.1	21.6	70.6	58.7	89.5	17.6	15.8	21.1	85.4	65.3	92.1	16.2
2017-05-18	21.18	0	74.2	262.2			2017-08-11	2017-08-12	05:57:00	20:55:00	19.5	17	21.5	79.2	60.5	92.1	16.5	15	20.9	86	64.5	91.2	16.2
2017-05-19	17.6	20.1	90	222.3			2017-08-12	2017-08-13	05:59:00	20:53:00	19.1	15.1	21.8	70.1	59.6	90.7	17.4	16	21.1	85.9	62.9	91.4	16.2
2017-05-20	14.63	0.6	78.4	260.7			2017-08-13	2017-08-14	06:00:00	20:51:00	19.3	16.7	21.8	72.8	57.5	91.3	16.3	14.3	21	83.9	62.7	88.4	16.1
2017-05-21	14.84	0	69.3	312.5			2017-08-14	2017-08-15	06:02:00	20:49:00	19	14.4	20.8	72.3	57.6	88	17.3	15.8	20.9	79.8	59.8	90.9	16.1
2017-05-22	15.19	0	68.3	281.5			2017-08-15	2017-08-16	06:03:00	20:47:00	19.4	17.6	21	67.5	55.2	81.6	17.1	15.8	20.6	82	57.9	94	16.1
2017-05-23	17.64	0	66.7	232.3			2017-08-16	2017-08-17	06:05:00	20:45:00	19.3	17.9	21.5	74.6	58.8	88.8	17.2	15.8	20.3	85.3	60.8	92.4	16
2017-05-24	13.44	0	76.2	195			2017-08-17	2017-08-18	06:06:00	20:43:00	19.3	16.8	21.2	71	57.5	88.1	17	15.8	20.5	84.9	61	95.7	16
2017-05-25	15.23	0	82.6	251.6			2017-08-18	2017-08-19	06:08:00	20:41:00	19.4	18.2	21.2	67.3	58.3	88	17.4	16	21.1	85.4	63.2	91.1	16
2017-05-26	17.75	0	80.1	289.9			2017-08-19	2017-08-20	06:09:00	20:40:00	19.1	17.7	21.1	72.3	58.5	84.5	16.9	14.9	20.7	78.2	60.7	84	16
2017-05-27	19.11	0	65.2	332.3			2017-08-20	2017-08-21	06:11:00	20:37:00	19.2	17.2	21.3	70.6	58.2	84.8	16.4	14.2	21.6	78.1	59.9	84.5	16
2017-05-28	22.4	0	69.2	278.7			2017-08-21	2017-08-22	06:12:00	20:35:00	19.1	16.7	21.4	68	55.4	81.3	16	13.6	20.8	76.1	55.7	81.7	16
2017-05-29	23.14	0	78.1	264.4			2017-08-22	2017-08-23	06:14:00	20:34:00	18.9	16.6	21.2	72.5	58.4	86.2	15.4	12.4	21.1	78.8	59.8	86.2	16
2017-05-30	20.87	8.4	88.5	155.9			2017-08-23	2017-08-24	06:15:00	20:31:00	18.8	16	20.6	74.8	62.5	88.1	16.8	15.8	19.3	82.7	68.2	87.1	16
2017-05-31	17.8	0	74.7	304.7			2017-08-24	2017-08-25	06:17:00	20:29:00	18.9	15.8	21.4	72.8	63.1	88.7	16.7	15	20.7	85.4	67.7	91.3	16
2017-06-01	15.44	0	66.5	344.4			2017-08-25	2017-08-26	06:18:00	20:27:00	19.1	17.7	21.4	77.7	65.3	87.6	17.1	15.6	21	83.4	65.1	90.5	16
2017-06-02	18.6	0	59	291.1			2017-08-26	2017-08-27	06:20:00	20:25:00	19.3	18.1	21.6	73.4	62.3	86.5	17.3	15.7	20.4	86.2	64.9	96	16
2017-06-03	15.6	8.2	71.6	53.2			2017-08-27	2017-08-28	06:21:00	20:23:00	19.4	18	21.1	76.1	64.4	86.7	15.9	13.5	20.8	81	64.9	87.2	16
2017-06-06	17.8	0	75.4	270.8			2017-08-28	2017-08-29	06:23:00	20:21:00	19.1	16.9	22.1	73.1	61.1	84.9	16.2	14.3	20.8	80.7	61.3	87.9	16
2017-06-07	13.8	0.3	72.7	256.1			2017-08-29	2017-08-30	06:24:00	20:19:00	19.3	17.5	21.3	70.7	59.3	85.4	17.5	15.9	20.6	83.1	60.4	91.2	16
2017-06-08	16.82	0	69.4	196.2			2017-08-30	2017-08-31	06:26:00	20:17:00	19.5	18.2	21	70.9	60.1	85.6	17.2	15.8	20.7	80.1	60	91.8	16
2017-06-09	18.4	0	73.9	210.6			2017-08-31	2017-09-01	06:27:00	20:14:00	19.4	18.1	21.6	71.5	61.5	86.1	16.6	14.6	20	82.8	64.9	89.7	16
2017-06-10	17.67	0	70.6	256.4			2017-09-01	2017-09-02	06:29:00	20:12:00	19.2	16.9	21.8	73	59.2	87.5	15.2	12.7	19.3	80.7	63.3	87.9	16
2017-06-11	21.75	0.3	67.5	278.9			2017-09-02	2017-09-03	06:30:00	20:10:00	18.9	15.8	21.9	73.4	60.7	87.6	15.3	12.4	19.5	79.9	67.1	88	16
2017-06-12	18.68	0	64.1	272.2			2017-09-03	2017-09-04	06:32:00	20:08:00	18.8	15.9	21.3	74.2	60.6	88.8	15.4	12.3	19.6	80.6	69	87.1	16
2017-06-13	15.98	0	72.2	185.2			2017-09-04	2017-09-05	06:33:00	20:05:00	18.8	16.1	21	74.6	61.5	88.4	15.6	12.3	20.5	79.9	63	87.8	16
2017-06-14	17.17	0	68.2	341.8			2017-09-05	2017-09-06	06:35:00	20:04:00	19	16.6	21.6	72.3	58.9	87.5	18	15.8	20.8	85.2	65	91.7	16
2017-06-15	20.13	3.9	67.4	278.2			2017-09-06	2017-09-07	06:37:00	20:01:00	19.5	18	21.5	75.9	64.2	87.8	16.2	14	20.6	79.4	62.1	89.1	16
2017-06-16	16.85	0	77.6	189.4			2017-09-07	2017-09-08	06:39:00	19:59:00	19.1	16.7	21.2	75.6	60.8	90.1	16.5	14.8	19.9	80.6	66.9	87.6	16
2017-06-17	16.43	0	77.4	274.7			2017-09-08	2017-09-09	06:41:00	19:56:00	19.4	18.1	20.9	71.4	64.5	83	17.6	16.1	20.7	72.8	65.7	86.2	16
2017-06-18	19.42	0	78	276.9			2017-09-09	2017-09-10	06:42:00	19:55:00	19.4	17.9	21.1	72.3	62.5	86.9	16.7	14.5	21	84.1	63.4	90.8	16
2017-06-19	22.83	0	64.2	338.5			2017-09-10	2017-09-11	06:44:00	19:52:00	19.1	16.1	21.3	73.7	59.6	87.8	16	14.1	20	79.5	60.7	90	16
2017-06-20	22.63	0	67.6	293.8			2017-09-11	2017-09-12	06:45:00	19:50:00	19.2	17.1	21.3	69.3	60.9	84.8	16	13.8	20	80.6	65.9	90.7	16
2017-06-21	18.78	0	65.2	331.5			2017-09-12	2017-09-13	06:47:00	19:47:00	19.2	16.7	21.4	70.8	63	87	15.7	13.7	19.6	81	64.8	90.7	16
2017-06-22	21.51	18.6	75	265.5			2017-09-13	2017-09-14	06:48:00	19:45:00	19	17.5	20.9	76.6	63.2	89	16.1	15	19	86.1	77.8	91.3	16
2017-06-23	21.13	0	70	297.8			2017-09-14	2017-09-15	06:50:00	19:43:00	18.6	15.7	21.9	68.7	59.6	92.4	15.8	14	19.2	79.4	59.7	89.4	16
2017-06-24	19.62	0	75.3	234.9			2017-09-15	2017-09-16	06:51:00	19:41:00	18.9	16.1	21.1	72.1	53.9	90.2	15.4	12.2	20	78.4	58.7	89.5	16
2017-06-25	19.22	0.6	83.1	175.7			2017-09-16	2017-09-17	06:53:00	19:38:00	19	15.9	21.1	71.3	53.1	88.1	15	12.1	19.5	76.4	56.9	87.2	16
2017-06-26	16.66	0.9	81.8	183.3			2017-09-17	2017-09-18	06:55:00	19:36:00	18.7	15.9	21.5	70.1	58.3	89.3	14.8	11.5	19.3	79.9	67.2	88.1	16
2017-06-27	16.34	0	75.8	232.9			2017-09-18	2017-09-19	06:56:00	19:34:00	18.8	16	21.3	70.5	56.5	87	15.1	12.2	20.2	79.3	63.7	88.3	16
2017-06-28	18.99	4	84.6	204.9			2017-09-19	2017-09-20	06:58:00	19:31:00	18.8	15.9	21.5	69.5	61.3	86.3	15.4	12.7	19.7	81.2	65.4	90.2	16
2017-06-29	17.18	2.6	93.9	112.6			2017-09-20	2017-09-21	07:00:00	19:29:00	18.9	16.5	21.4	66.2	56.6	82.3	16.2	13.8	19.9	80.1	61	91.4	16
2017-06-30	16.88	0.3	85	138.3			2017-09-21	2017-09-22	07:02:00	19:27:00	19	16.4	21.1	72.7	63.3	86.8	16.6	14.9	19.8	80.2	59.9	91.2	16
2017-07-01	15.73	1.1	90.5	82			2017-09-22	2017-09-23	07:03:00	19:25:00	18.9	16.7	21.1	74.1	62.6	90.3	16.1	13.5	19.7	84.6	65.5	93.5	16
2017-07-02	16.35	0.3	84.9	150.4			2017-09-23	2017-09-24	07:05:00	19:22:00	18.6	16.4	19.9	85.4	74.1	92.5	16.3	15.3	18.8	91	80.3	95.3	16
2017-07-03	18.33	0	63.9	286.9			2017-09-24	2017-09-25	07:06:00	19:20:00	18.4	15.4	19.8	80.2	71.7	95.3	16.7	14.9	19.8	84.2	64.9	91.9	16
2017-07-04	17.82	0	72	305.9			2017-09-25	2017-09-26	07:08:00	19:17:00	19.3	18.1	21.2	76.1	64.3	86.3	16.8	14.9	20.8	85.5	66.2	92.6	16
2017-07-05	18.34	0	73.6	228			2017-09-26	2017-09-27	07:09:00	19:16:00	19.2	17.8	21.1	77.8	67	90.3	16.9	15	20.1	83.8	68.4	90.5	16
2017-07-06	21.69	0	66.5	257			2017-09-27	2017-09-28	07:11:00	19:13:00	19.2	17.7	21.2	76.9	65.2	86.1	17.3	15.4	20.9	86.2	68.8	92.3	16
2017-07-07	23.94	0	69.1	250.2			2017-09-28	2017-09-29	07:13:00	19:11:00	19.3	18	21.5	79.4	67.7	89.4	17.4	15.6	21	87.4	68	93.2	16
2017-07-08	21.8	0	75.6	251.9			2017-09-29	2017-09-30	07:15:00	19:08:00	19.2	17.9	21.4	81.9	73.5	92.8	17	15.9	19.3	93.1	77.1	95.9	16
2017-07-09	19.59	2.1	81.8	213.6			2017-09-30	2017-10-01	07:17:00	19:06:00	19	15.8	21.2	80.9	72.1	95.6	17	14.6	20.7	85.6	69	93.4	16
2017-07-10	19.23	3.4	93.4	135			2017-10-01	2017-10-02	07:18:00	19:04:00	19	16.8	21.6	75.2	62.9	89.7	15.1	13.8	18.9	85.9	79.5	90.4	16
2017-07-11	20.24	0	74.3	219.6			2017-10-02	2017-10-03	07:20:00	19:02:00	18.9	16.8	21.1	72.5	64.5	86.3	17.1	15	20.2	82.7	64.7	91.3	16
2017-07-12	15.82	20.3	95.7	64			2017-10-03	2017-10-04	07:22:00	18:59:00	19.1	17.1	21.6	70.2	60.2	87.7	15.6	13.2	19.5	80.6	62.1	91.2	16
2017-07-13	14.43	0	74.6	215.4			2017-10-04	2017-10-05	07:23:00	18:57:00	18.6	16.8	19.7	60.9	53.9	73.1	16.5	14.8	19.6	68	53.9	81.2	16
2017-07-14	16.13	0.9	71.1	169.6			2017-10-05	2017-10-06	07:26:00	18:55:00	19.2	18.3	21.3	66.1	54.6	80.9	14.8	13.1	18.7	83.7	72.3	87.8	16
2017-07-15	16.3	6.4	80.8	220.4			2017-10-06	2017-10-07	07:27:00	18:53:00	18.3	16.5	21.1	66.6	56.6	81.2	15.4	13.7	18.2	84.7	68.6	94.1	16
2017-07-16	18.06	1.3	75.2	163.8			2017-10-07	2017-10-08	07:29:00	18:50:00	18.2	16.3	19.9	68.2	58.8	78.7	15.8	13.4	19.6	81.5	63.1	93.1	16
2017-07-17	17.8	3.6	85.9	161.4			2017-10-08	2017-10-09	07:30:00	18:49:00	18.6	16.8	19.9	66.8	51.7	79.5	15.2	12.2	19.1	73.9	55	84.5	16
2017-07-18	19.15	0	66.1	314.8			2017-10-09	2017-10-10	07:33:00	18:46:00	18.5	16.4	19.6	61.8	50.3	72.4	16.1	14.3	19.8	78.2	58	90.9	16
2017-07-19	22.56	12.8	67.2	286			2017-10-10	2017-10-11	07:34:00	18:44:00	19	17.6	21.5	72.7	66.2	85.2	17	14.9	19.9	79.8	64	88.7	16
2017-07-20	21.83	0	83.1	155.3			2017-10-11	2017-10-12	07:36:00	18:42:00	19.4	18.2	21.5	69.3	60.9	82.4	16.7	14.5	19.9	77.3	60.1	89.3	16
2017-07-21	21.44	0	69.3	241.5			2017-10-12	2017-10-13	07:38:00	18:40:00	19.3	17.5	21.4	64.6	54.9	82.4	15.8	13.2	19.2	77.7	59.1	92.1	16
2017-07-22	20.28	5.7	88.6	166.3			2017-10-13	2017-10-14	07:39:00	18:38:00	19.2	17.3	21.4	72.1	61.9	87.5	16.2	13.9	19.9	83.4	67.9	93.9	16
2017-07-23	19.26	12.2	72.5	246.7			2017-10-14	2017-10-15	07:41:00	18:35:00	19.4	18	21.4	76.7	70.9	87.5	16.5	13.7	20.7	84.9	70.8	92.4	16
2017-07-24	16.02	5.4	87.9	108.6			2017-10-15	2017-10-16	07:43:00	18:34:00	19	17.1	21.2	74	68	87.6	16.6	14	20.5	82.3	65.3	90.9	16
2017-07-25	14.43	32.4	99.5	48.7			2017-10-16	2017-10-17	07:45:00	18:31:00	18.9	16.6	21.4	72.5	64.4	85.6	16.8	14.1	20.7	82.1	66.2	89.9	16
2017-07-26	16.05	18.1	93.7	111.7			2017-10-17	2017-10-18	07:47:00	18:29:00	19.2	18.1	21.2	71	63.5	83.7	16.4	13.4	20.5	82.3	66.2	89.4	16
2017-07-27	17.48	0.9	88.1	124			2017-10-18	2017-10-19	07:48:00	18:27:00	18.8	16.4	21.4	74.8	68.3	87.7	15.9	12.3	19.7	83.3	67.5	92.3	16
2017-07-28	18.11	0	71	238.5			2017-10-19	2017-10-20	07:50:00	18:25:00	18.8	15.8	20.9	72	63.9	88.4	16.4	13.9	20.2	83.3	65.4	93.9	16
2017-07-29	20.75	0.2	72.1	203.3			2017-10-20	2017-10-21	07:52:00	18:23:00	19.3	17.4	20.9	73.4	62.5	85.5	16.6	14.8	20.3	78.7	61.3	90.3	16
2017-07-30	24.48	0	64.6	236.9			2017-10-21	2017-10-22	07:54:00	18:21:00	18.8	16.8	20.8	69.4	59.1	86.1	16.8	13.8	20.1	81.2	65.7	89.4	16
2017-07-31	22.72	2.1	70.6	257.6			2017-10-22	2017-10-23	07:56:00	18:19:00	18.3	16.4	20	61.5	54.9	70.7	15.7	12.7	19.7	75.1	61.3	87.6	16
2017-08-01	21.71	10.8	81.3	151.7			2017-10-23	2017-10-24	07:57:00	18:17:00	18.6	16.6	19.7	62.8	57.9	69.3	16.3	13.8	19.6	77.6	59.5	90.4	16
2017-08-02	21.8	0.2	76.6	210.9			2017-10-24	2017-10-25	07:59:00	18:15:00	19	17	21.1	65.3	60.4	77	17.6	15.7	20.1	77.6	61.8	87.2	16
2017-08-03	22.24	0.9	77.6	154.4			2017-10-25	2017-10-26	08:02:00	18:13:00	19.4	18.1	21.1	71.9	61.5	83.6	17	14.6	21	77.8	59.5	89.5	16
2017-08-04	20.85	0	67	223.7			2017-10-26	2017-10-27	08:03:00	18:11:00	19.2	17	21.2	67.8	58.8	87.8	16.6	14.1	19.7	74.2	60.7	87.9	16
2017-08-05	17.44	0.2	88.7	112.8			2017-10-27	2017-10-28	08:05:00	18:10:00	18.4	17.1	19.8	65.4	58.7	75.3	15.4	13.2	18.2	77.6	65.1	89.1	16
2017-08-06	16.43	0	70.3	292			2017-10-28	2017-10-29	08:06:00	18:08:00	18	16.7	19.6	59.5	53.1	67.8	16.3	14	19.6	75.1	53.6	88.6	15
2017-08-07	17.89	0	63.5	236			2017-10-29	2017-10-30	07:08:00	17:06:00	18.7	16.5	19.9	62.9	54.8	76	14.6	11.5	17.7	69.5	56.1	82.7	16
2017-08-08	20.35	0	65.8	216.7			2017-10-30	2017-10-31	07:10:00	17:04:00	17.1	15.3	19.6	58.4	48.3	67.8	14.7	12	18.5	73.1	52.1	87.9	16
2017-08-09	20.59	0	65.3	248.9			2017-10-31	2017-11-01	07:12:00	17:02:00	17.3	15.5	19.3	61.8	54.9	71.7	15.4	12.5	19.3	73.1	56.8	88.7	16
2017-08-10	17.38	7.9	86.8	88.9			2017-11-01	2017-11-02	07:14:00	17:01:00	18.5	16.7	19.6	65.2	61.5	70.9	16.6	14.3	20.1	72.9	56.7	85.7	16
2017-08-11	14.52	32.6	100	39.3			2017-11-02	2017-11-03	07:15:00	16:59:00	18.3	16.8	20	55.2	51	61.2	15.8	13.6	19.6	72	55.2	85.7	16
2017-08-12	14.83	1.4	87.9	98.5			2017-11-03	2017-11-04	07:18:00	16:58:00	18.2	15.2	21.1	54.2	45.6	67	15.4	11.3	19.3	63.8	51.1	77.2	16
2017-08-13	17.17	0	81	174.9			2017-11-04	2017-11-05	07:20:00	16:56:00	18.4	16.4	20	53.2	48.9	58.9	16.6	14.1	19.6	66.8	51.7	81.7	16
2017-08-14	18.42	0	70.2	265.5			2017-11-05	2017-11-06	07:21:00	16:54:00	19	16.6	20	60.6	55.8	63.6	15.4	12	19.6	65.6	53.7	77.9	16
2017-08-15	22.78	0	66.8	216.6			2017-11-06	2017-11-07	07:23:00	16:52:00	17.7	15.5	19.2	50.7	45.2	58.2	15.2	11.7	18.7	60.6	49.2	75.4	16
2017-08-16	19.66	4.1	85.2	184.7			2017-11-07	2017-11-08	07:24:00	16:51:00	17.7	16.2	18.7	52.3	48.8	55.2	15.7	13.1	18.6	65.7	51.5	80.3	16
2017-08-17	20.54	0	82.9	144			2017-11-08	2017-11-09	07:27:00	16:49:00	17.9	16.2	18.8	51.6	48.1	56.3	15.9	13	19.5	62.1	48.2	77.6	16
2017-08-18	19.64	35.2	88.1	86.8			2017-11-09	2017-11-10	07:29:00	16:48:00	17.7	15.7	19.3	51.5	47.4	57.7	15.4	12.8	19.4	60.6	46.2	75.3	16
2017-08-19	16.63	0	74.3	242.1			2017-11-10	2017-11-11	07:30:00	16:46:00	18.1	16.2	19.8	49.7	45.8	58	15.1	11.5	19.4	57	46.3	69.5	16
2017-08-20	15.22	0.2	79.3	167.9			2017-11-11	2017-11-12	07:32:00	16:45:00	17.8	15.6	19.7	49	43.6	57.5	15.1	11.1	19.4	57.6	45.6	72.2	16
2017-08-21	14.9	0	78.3	197.7			2017-11-12	2017-11-13	07:33:00	16:44:00	17.2	15.4	18.9	48.2	41.6	54.8	15.4	11.6	19.3	57.4	43.8	71.6	16
2017-08-22	13.3	1.1	80.8	182.6			2017-11-13	2017-11-14	07:35:00	16:42:00	17.1	15.8	18.8	47.5	43.1	52.9	14.9	11.4	18.7	59	45.5	74	16
2017-08-23	15.28	0	68.9	254.8			2017-11-14	2017-11-15	07:37:00	16:41:00	17.3	14.5	19	46.7	41.2	54.6	15.5	12.4	19.6	57.6	42.4	75	16
2017-08-24	17.38	0.3	81	131.2			2017-11-15	2017-11-16	07:39:00	16:40:00	18.5	16.1	19.7	51.6	48.1	56.8	16	12.1	19.5	60.9	49.1	73.8	16
2017-08-25	17.62	0	79.4	200.2			2017-11-16	2017-11-17	07:41:00	16:38:00	17.6	14.8	19.5	50.2	46	54.3	15.3	12.2	19.1	62.1	47.1	76.4	16
2017-08-26	19.31	0	85.5	132.8			2017-11-17	2017-11-18	07:42:00	16:37:00	17.7	16	19.4	49.7	43.3	57.2	15.2	10.9	18.7	54.5	44.4	71.4	16
2017-08-27	17.99	0	76.9	231.6			2017-11-18	2017-11-19	07:44:00	16:36:00	17.6	16.2	19.6	42.2	37.5	47.3	15.1	10.8	19.2	52.7	39.5	67.2	16
2017-08-28	16.12	0	73.6	269.3			2017-11-19	2017-11-20	07:45:00	16:35:00	18.1	15.8	20	46.4	41.3	51.6	15.2	11.5	18.9	59.3	47.7	72.3	16
2017-08-29	19.98	0	69.7	234.3			2017-11-20	2017-11-21	07:47:00	16:34:00	17.7	15.7	19.4	49.3	43.4	54.9	15.4	12	19.4	58.4	42.4	74.8	16
2017-08-30	24.32	0	63.5	197.7			2017-11-21	2017-11-22	07:49:00	16:32:00	18.7	16.4	19.9	57.4	52.6	65.1	16.6	13.2	19.9	65.4	51	79	16
2017-08-31	19.1	2.8	84.5	105			2017-11-22	2017-11-23	07:50:00	16:31:00	17.9	16.6	19.5	51.1	47.3	54.2	15.5	12.4	19.4	58.4	44.5	74.5	16
2017-09-01	13.56	0	84.7	113.8			2017-11-23	2017-11-24	07:52:00	16:30:00	19.1	16.6	22.3	44	38.6	54.3	16.8	14.3	20	61	45.9	76.8	16
2017-09-02	12.4	1.5	87.4	149.4			2017-11-24	2017-11-25	07:53:00	16:29:00	18.4	15.6	20	53.7	48.4	105.5	15.6	12.3	19.8	60.3	47	76.9	16
2017-09-03	12.12	9.4	86.3	159.6			2017-11-25	2017-11-26	07:54:00	16:28:00	18.9	18.1	19.7	47.2	43	51.3	15.3	10.9	19.3	49	40.2	64.1	16
2017-09-04	13.71	0	75.7	210.6			2017-11-26	2017-11-27	07:56:00	16:27:00	17	15.7	19.9	39	34.2	43.4	15.4	11.1	18.4	46.8	36.9	62.9	16
2017-09-05	16.25	0	78.5	199.9			2017-11-27	2017-11-28	07:58:00	16:26:00	16.8	14.6	19.7	42	34.1	53.5	15.2	12.1	19.2	51.9	41.1	67.8	16
2017-09-06	16.54	4.9	85.7	100.6			2017-11-28	2017-11-29	07:59:00	16:25:00	17	15.5	18.4	42.6	37.9	47.1	14.8	10.6	18.1	54.1	40.5	69.3	16
2017-09-07	14.41	0.2	80.3	147.7			2017-11-29	2017-11-30	08:00:00	16:25:00	16.7	14.5	19.2	55.2	47.5	75.1	15.3	11.2	19.5	59.1	42.4	75.9	16
2017-09-08	15.35	0.2	79	28.1			2017-11-30	2017-12-01	08:02:00	16:24:00	17.3	14.7	19.1	44.8	39.7	49.9	15	10.1	18.3	52.5	35.8	66.5	16
2017-09-09	16.21	0.6	79.7	107.9			2017-12-01	2017-12-02	08:03:00	16:23:00	16.9	15.6	18	53.9	46.5	64.3	15.3	11.5	19.6	58.9	43.4	74.7	16
2017-09-10	14.82	0	76.8	184.3			2017-12-02	2017-12-03	08:04:00	16:22:00	17.3	16	18.6	48.4	43.9	51.8	14.9	10.1	18.3	52.2	35.9	66.3	16
2017-09-11	14.08	0.2	81	77.2			2017-12-03	2017-12-04	08:06:00	16:22:00	17.6	16	18.7	51.2	48.2	54.7	15.2	11.6	18.5	59.6	49.4	72.4	16
2017-09-12	13.46	0.9	82.7	113			2017-12-04	2017-12-05	08:07:00	16:21:00	17.2	16.4	19.7	51.5	42.6	57.4	15.2	11.8	18	60.1	48.4	75.5	16
2017-09-13	14.4	0.3	77.3	160.3			2017-12-05	2017-12-06	08:08:00	16:20:00	17.4	16.5	19.5	50.4	44.6	55.7	15.3	12.2	18.7	58.9	45.7	76	16
2017-09-14	12.65	0.8	82.9	81.5			2017-12-06	2017-12-07	08:09:00	16:20:00	17.3	16.5	19.3	45.8	41.2	55.7	15.3	12.3	18.4	57.2	43.6	74.1	16
2017-09-15	12.64	0	78.2	145.3			2017-12-07	2017-12-08	08:11:00	16:19:00	17.1	15.2	19.5	42.9	35.8	49.7	15.3	11.8	19.2	58.5	44.8	75.6	16
2017-09-16	10.58	0	76.8	163.6			2017-12-08	2017-12-09	08:12:00	16:19:00	16.9	15.2	19.5	48.5	43.3	54.2	14.7	10.8	18.6	58.8	42.9	71.8	16
2017-09-17	9.02	0.2	87.8	99			2017-12-09	2017-12-10	08:13:00	16:19:00	16.9	15.8	19.1	49	41.2	55	15	11.1	17.9	55.8	39.6	71.1	16
2017-09-18	9.03	1.2	85.9	140.4			2017-12-10	2017-12-11	08:14:00	16:18:00	17.2	15.9	18.6	49.4	43	55.3	14.9	11.3	19.1	60	44.8	75.6	16
2017-09-19	10.16	0	89	112.1			2017-12-11	2017-12-12	08:15:00	16:17:00	18	16	19.1	53.8	45.9	63.1	15.5	12.3	19.2	64.6	49.5	79.4	17.1
2017-09-20	11.27	0	84.4	108.5			2017-12-12	2017-12-13	08:16:00	16:17:00	17	15.4	19.6	49.4	42	57	15	11.1	18.2	59.2	43.7	71.8	16
2017-09-21	13.35	0	80	144.5			2017-12-13	2017-12-14	08:17:00	16:17:00	17.3	15.7	19.4	48.2	37.7	58.3	15.1	11.3	18.4	61.6	47	74.9	16
2017-09-22	13.39	0	84.1	122.4			2017-12-14	2017-12-15	08:18:00	16:17:00	16.8	15.5	19.2	50.4	43.6	57.4	15	11.3	18.4	58.9	47.6	73.2	16
2017-09-23	13.07	0	85.8	98.6			2017-12-15	2017-12-16	08:18:00	16:17:00	17.1	15	18.6	51	43.9	62.5	15	10.7	18.4	59.4	45.3	73.3	16
2017-09-24	12.47	1.1	99.9	31.1			2017-12-16	2017-12-17	08:20:00	16:16:00	17.3	15.7	18.6	50	46.4	54.1	15.3	11.3	18.7	57.9	48.9	71	16
2017-09-25	13.65	5.4	97.6	62.3			2017-12-17	2017-12-18	08:20:00	16:16:00	17.2	16.2	18	56.1	48.7	59.7	15.1	11.1	18.1	60.4	47.8	74	16
2017-09-26	14.68	0.1	92.6	82			2017-12-18	2017-12-19	08:21:00	16:16:00	16.8	14.6	18.4	53.8	41.6	88.3	14	11.8	19.7	66.7	43.5	83.3	16
2017-09-27	14.57	0	95.3	64.1			2017-12-19	2017-12-20	08:21:00	16:16:00	17.6	16.4	19.2	58.7	52.9	64.1	15.6	12	19.4	65.1	50.9	80.3	16
2017-09-28	15.29	0.1	96.8	66.5			2017-12-20	2017-12-21	08:22:00	16:16:00	17.1	10.8	20.1	74.6	17.4	100.4	15.4	11.9	19.3	62	48.5	80.5	16
2017-09-29	17.3	0.2	87.1	135.2			2017-12-21	2017-12-22	08:23:00	16:16:00	17.5	16.4	19.4	57.2	52.3	64.9	15.3	11.8	18.6	59.7	48.9	73.2	16
2017-09-30	15.72	0.4	90.4	64.4			2017-12-22	2017-12-23	08:24:00	16:16:00	17.3	15.8	19	52.8	48.9	59.1	15.3	10.7	18.2	56.3	40.2	73.9	16
2017-10-01	12.35	1.4	88.3	106.7			2017-12-23	2017-12-24	08:24:00	16:16:00	17.8	15.6	20.9	50.3	45.5	61.7	15.5	12.6	18.6	60.8	46	77.5	16
2017-10-02	12.36	10.3	95.1	33.4			2017-12-24	2017-12-25	08:24:00	16:16:00	17.4	16.8	19.3	55.1	50.2	60.9	15.6	12.7	18.8	61.7	46.9	78	16
2017-10-03	12.5	3.6	86.8	128			2017-12-25	2017-12-26	08:25:00	16:17:00	17.4	16.4	18.5	48.1	43.8	52.7	14.9	10.4	18.6	53.3	41.9	67.4	16
2017-10-04	11.83	0	76.8	61.4			2017-12-26	2017-12-27	08:26:00	16:17:00	17.6	16.2	21.2	47.5	40.2	66.1	15.2	11.2	18.1	50.4	39.1	65.6	16
2017-10-05	11.56	4.1	84.5	57.2			2017-12-27	2017-12-28	08:25:00	16:17:00	17.1	16.1	18.1	47.1	39.4	58	15.2	11.1	18.4	53.5	37.8	68	16
2017-10-06	11.01	0.6	87.6	82.3			2017-12-28	2017-12-29	08:26:00	16:17:00	17.2	16.4	18.2	46.7	41.9	53	14.8	9.9	17.8	48.7	32.4	60.2	16
2017-10-07	10.64	2.3	88.7	47.5			2017-12-29	2017-12-30	08:26:00	16:18:00	17.2	15.8	18.5	46.6	39.5	54.9	14.9	10.3	18.1	53.3	34.2	73.1	16
2017-10-08	10.38	2.4	89.3	83.2			2017-12-30	2017-12-31	08:26:00	16:18:00	14.9	12.7	20	68.3	37.1	86.6	13.6	12.3	16.3	76.1	58.4	82.7	16
2017-10-09	9.34	0	85.1	81			2018-12-31	2018-01-01	08:26:00	16:19:00	18.3	13.4	19.9	61.3	53.4	82.1	16.3	12.5	20.2	63	49.1	82	16
2017-10-10	12.61	3.3	93.9	45.7
2017-10-11	14.03	0	84.8	67.1
2017-10-12	13.55	0	74.8	88.7
2017-10-13	12.28	0	87.4	84.1
2017-10-14	15.43	0	85.3	109.2
2017-10-15	14.68	0	84.1	106.7
2017-10-16	15.86	0	81.4	99.6
2017-10-17	14.78	0	83.2	99.4
2017-10-18	10.78	0	97.2	71.3
2017-10-19	12.29	0.1	84.3	91.2
2017-10-20	13.31	0	83.5	29.4
2017-10-21	12.5	3.2	91	47.6
2017-10-22	10.21	0.9	88.7	56.1
2017-10-23	10.08	2.9	90.6	51.7
2017-10-24	12.73	0.2	91.1	57.2
2017-10-25	15.48	0	84.8	63
2017-10-26	12.82	0	86.2	57.8
2017-10-27	10.57	0.7	92.4	52.2
2017-10-28	10.67	0.1	76.7	30.8
2017-10-29	8.77	5.8	83	64.5
2017-10-30	6.58	0	84.2	77
2017-10-31	7.67	0.4	89	40.1
2017-11-01	10.75	0.5	91.8	39.7
2017-11-02	10.48	0	81.8	50.8
2017-11-03	7.74	0.1	88	69
2017-11-04	8.08	0	90.4	46.9
2017-11-05	9.08	4.7	97.1	13.7
2017-11-06	4.43	0.1	94.1	61.3
2017-11-07	5.03	0.2	99.4	21.2
2017-11-08	6.93	0	96.5	19.3
2017-11-09	6.68	0	94.2	20.9
2017-11-10	7.01	2.8	87.8	27.4
2017-11-11	4.99	1.7	90.5	35.3
2017-11-12	2.29	2.6	96.7	33.3
2017-11-13	2.71	0.1	97.4	29.4
2017-11-14	4.44	0.1	87.1	47.5
2017-11-15	7.99	0.2	93.9	33.4
2017-11-16	4.57	0	95.6	42.9
2017-11-17	4.07	0.1	93.4	50.1
2017-11-18	2.95	1.4	86.8	24.6
2017-11-19	4.33	7.2	89.6	34.8
2017-11-20	4.13	2.5	93.9	19.3
2017-11-21	7.83	7.5	99.4	15.7
2017-11-22	8.49	0	86.3	27.9
2017-11-23	11.07	0.4	72	45.9
2017-11-24	8.26	1.1	95.9	20
2017-11-25	3.74	17.3	99.1	10.5
2017-11-26	2.86	0.1	89	44
2017-11-27	3.64	0	88.8	26.1
2017-11-28	4.15	0.1	89.9	28.8
2017-11-29	1.22	0.1	96.1	33.6
2017-11-30	-0.7	0.1	95.3	41.8
2017-12-01	-1.41	0	98.8	23.3
2017-12-02	-0.08	0	99	19.4
2017-12-03	-0.84	5.5	100	10.3
2017-12-04	4	3.3	94.7	25.7
2017-12-05	6.81	0.2	84.1	21
2017-12-06	6.59	0	76.2	17.9
2017-12-07	4.92	0.3	80	36
2017-12-08	3	0.5	85.8	35.8
2017-12-09	1.44	0	84	28.9
2017-12-10	0.2	3.9	86.3	19.8
2017-12-11	2.91	3.3	90.9	12.7
2017-12-12	3.5	0.8	86.2	26.8
2017-12-13	1.8	0.6	87.1	31.6
2017-12-14	2.95	1.1	86.9	25.4
2017-12-15	0.98	1	93.1	35.2
2017-12-16	1.45	0	93.6	22.3
2017-12-17	1.29	0.2	94.4	20.6
2017-12-18	0.76	0	89.7	34.6
2017-12-19	2.76	1.8	97.6	14
2017-12-20	4.56	0.1	96	36.7
2017-12-21	6.51	0.2	98.1	13
2017-12-22	5.05	0	95.3	19.3
2017-12-23	6.67	0	89.5	39.6
2017-12-24	9.43	0	84.1	28.9
2017-12-25	5.53	0	86.8	28.1
2017-12-26	4.68	0.5	84	33.5
2017-12-27	3	0	89.3	21.3
2017-12-28	1.86	0	84.5	26.7
2017-12-29	0.8	0	80	31.2
2017-12-30	4.66	1.4	91.1	15.2
2017-12-31	10.39	1.9	85.3	21.5
2018-01-01	6.91	1.1	79.8	38.1
2018-01-02	3.93	1.9	94	28.2
2018-01-03	5.96	8	85.5	23.9
2018-01-04	6.3	1.9	89.2	19.1
2018-01-05	6.58	0	81.7	37.3
2018-01-06	3.95	0	96.4	22.9
2018-01-07	1.13	0.7	93.3	21.5
2018-01-08	-0.84	0	81.5	33.2
2018-01-09	1.09	0	93.5	26.5
2018-01-10	2.45	0.3	96	35.7
2018-01-11	-0.22	0.5	100	19.7
2018-01-12	1.71	0	100	12.2
2018-01-13	0.56	0.1	92.9	13
2018-01-14	-0.93	0	89	42.4
2018-01-15	1.61	0.5	83.2	32.2
2018-01-16	2.94	1.3	92.5	33.5
2018-01-17	1.36	1.7	88.3	35.6
2018-01-18	2.96	0.9	87.3	35.3
2018-01-19	2.16	0	89.2	35
2018-01-20	0.28	0.4	96.2	31.9
2018-01-21	-0.5	0.3	99	43.5
2018-01-22	1.17	1.1	97.7	25
2018-01-23	5.57	1	92.7	43
2018-01-24	9.72	0	87.5	40
2018-01-25	8.46	3.3	93.4	16.6
2018-01-26	6.11	3	98.7	25.1
2018-01-27	5.04	0	87	49.9
2018-01-28	8.12	0	82	27.5
2018-01-29	9.61	1.3	79.5	27.7
2018-01-30	3.33	0	83.3	57.4
2018-01-31	5.92	0.9	90.7	25.9
2018-02-01	2.6	0	82.6	59.4
2018-02-02	2.3	1	88	36.8
2018-02-03	1.06	3.5	96.4	33.2
2018-02-04	-2.99	1.1	95.7	48.4
2018-02-05	-2.23	0.2	96.6	27.7
2018-02-06	-6.4	0	90.4	69.6
2018-02-07	-2.37	0	88.4	58.8
2018-02-08	-5.31	0	93.7	68.8
2018-02-09	-3.31	0	89	70.8
2018-02-10	1.05	0	88.9	69.6
2018-02-11	1.75	0.3	86.8	39.2
2018-02-12	0.89	0	86	50.3
2018-02-13	-0.77	0.1	82	91.9
2018-02-14	-2.33	0	82.4	90.8
2018-02-15	0.07	0.8	84.8	36.5
2018-02-16	2.09	0	84.5	92.7
2018-02-17	-0.12	0	89.7	59.3
2018-02-18	0.39	0	86.4	62.4
2018-02-19	-0.5	0	86.9	64.4
2018-02-20	-1.37	0	87.2	60.3
2018-02-21	-1.71	0	81.7	97.9
2018-02-22	-1.44	0	85.5	84.5
2018-02-23	-3.41	0	71.8	119.8
2018-02-24	-4.39	0	69.7	91.7
2018-02-25	-5.87	0	73.4	124.8
2018-02-26	-6.09	0	81.9	71.8
2018-02-27	-7.76	0	66.1	129.4
2018-02-28	-9.7	0	75.4	68.1
2018-03-01	-8.18	0	66.8	134.4
2018-03-02	-8.14	0	70	114
2018-03-03	-6.34	0	62.5	124.7
2018-03-04	-0.89	0.1	73.2	96.2
2018-03-05	4.55	0	82.1	130.6
2018-03-06	-0.21	0	90.6	76.5
2018-03-07	1.39	8.8	96.2	82.2
2018-03-08	5.49	1.5	78.3	130.4
2018-03-09	4.99	0	77.1	131.8
2018-03-10	8.88	3.9	88.7	103.9
2018-03-11	10.73	0	87	116.6
2018-03-12	8.62	7.9	97.8	38.8
2018-03-13	7.88	0.5	88	70.8
2018-03-14	3.7	0.9	88.2	44.8
2018-03-15	3.88	0	86.8	95.2
2018-03-16	-0.4	6.2	99	22.9
2018-03-17	-4.54	2.7	79.1	57.1
2018-03-18	-4.24	1.2	52.9	164.2
2018-03-19	-4.95	0	60.5	208.6
2018-03-20	-3.01	1.6	89.7	62.6
2018-03-21	-1.21	0	74.4	200
2018-03-22	3.09	0.1	90.7	51.5
2018-03-23	4.41	0	89.2	108
2018-03-24	4.25	0	80.7	154.9
2018-03-25	3.45	0	80.5	173.9
2018-03-26	5.47	0	81.2	117.8
2018-03-27	3.73	0.8	75.7	178.3
2018-03-28	4.5	4.1	99.6	57.4
2018-03-29	5	0	77.6	96.1
2018-03-30	5.73	0	72.8	177.4
2018-03-31	1.97	10.3	96.2	32.7
2018-04-01	2.32	0	85.8	71.1
2018-04-02	6.14	0.3	74.4	164.7
2018-04-03	13.24	0	70.9	155.7
2018-04-04	13.03	4.1	74.7	141.4
2018-04-05	9.84	0	77.5	166.1
2018-04-06	5.66	0	63.4	152.8
2018-04-07	10.75	0	59	245.7
2018-04-08	12.24	0	73.4	220.9
2018-04-09	11.94	0	74.1	192
2018-04-10	14.48	0	68.3	218.1
2018-04-11	12.45	15.9	88.3	119.2
2018-04-12	14.71	0.8	82.3	155.4
2018-04-13	13.91	2	89.4	99.5
2018-04-14	13.69	5.7	82.9	176.4
2018-04-15	13.19	0	86.9	197.8
2018-04-16	13.63	0.3	90.5	75.4
2018-04-17	13.84	0	75.7	250.9
2018-04-18	15.85	0	72.7	245.3
2018-04-19	16.39	0	72.9	245.2
2018-04-20	18.78	0	68.2	246.3
2018-04-21	16	0	74.9	244
2018-04-22	16.56	4.3	73.9	221.5
2018-04-23	15.34	0.9	79.3	180.6
2018-04-24	11.99	0.4	84	120.2
2018-04-25	12.6	0.3	79.2	151.7
2018-04-26	9.02	1.5	79.5	185.8
2018-04-27	10.49	0	68.6	235.6
2018-04-28	13.82	0	65.5	255.5
2018-04-29	16.83	0	67.8	259.1
2018-04-30	14.57	0	67.5	175.8
2018-05-01	10.58	0	57.4	243.8
2018-05-02	9.39	0	70.7	164.3
2018-05-03	12.21	0	64.9	218.7
2018-05-04	11.44	0	59.8	290.5
2018-05-05	11.04	0	63	236.1
2018-05-06	13.93	0	64.9	297.9
2018-05-07	15.35	0	63.7	305.1
2018-05-08	16.69	0	62.1	303.1
2018-05-09	17.91	0	67.7	248.7
2018-05-10	17.68	0.3	78	223.9
2018-05-11	15.17	0	75.2	204.9
2018-05-12	17.47	0	79.2	196.9
2018-05-13	19.51	0	62.1	271.8
2018-05-14	17.98	0	53.6	308.5
2018-05-15	15.16	4.1	72.9	225.2
2018-05-16	15.17	0	89.9	204.3
2018-05-17	13.19	0	76.9	270.2
2018-05-18	11.31	0	85.2	120
2018-05-19	13.35	0	76	194.4
2018-05-20	15.43	0	55.3	324.2
2018-05-21	16.37	0	57.4	325.3
2018-05-22	16.77	0	61.6	302.4
2018-05-23	18.8	0	54.4	308.2
2018-05-24	18.77	1.8	68.6	128.1
2018-05-25	20.68	0	57	312.3
2018-05-26	20.44	0	61.6	338.6
2018-05-27	19.79	0	74.7	224
2018-05-28	23.31	0	64.6	299.2
2018-05-29	24.96	0	60.6	303
2018-05-30	22.99	0	72.4	273.2
2018-05-31	22.79	1.8	73.1	275.9
2018-06-01	19.88	11.4	93.4	112.8
2018-06-02	18.78	0	90.2	131.4
2018-06-03	20.15	0	79.7	260.7
2018-06-04	21.07	0	75.9	293.4
2018-06-05	18.35	0	77.2	218.7
2018-06-06	19.65	0	55.1	331.4
2018-06-07	21	0	56.3	409.9
2018-06-08	25.71	0	47	381.7
2018-06-09	22.79	0	66.9	216
2018-06-10	21.03	0	83.4	191.9
2018-06-11	18.68	0	73.5	221.9
2018-06-12	15.9	0	71.8	195.4
2018-06-13	13.97	0.4	82	79.8
2018-06-14	17.49	0	60.8	325.3
2018-06-15	18.19	0	79.3	161.1
2018-06-16	21.17	0	64.6	208.6
2018-06-17	19.16	0	68.3	200.4
2018-06-18	19.59	0.1	65.6	208.1
2018-06-19	20.46	0.4	73.5	193.9
2018-06-20	21.54	0	70.3	237.8
2018-06-21	16.16	3	71.9	227.5
2018-06-22	13.18	0.2	72.6	206.8
2018-06-23	12.69	0.2	82.3	101.9
2018-06-24	13.13	1.1	86.2	112
2018-06-25	15.86	0.1	78.4	245.2
2018-06-26	17.83	0	74.7	259.1
2018-06-27	18.6	0	65.1	288
2018-06-28	20.85	0	59.3	263.7
2018-06-29	22.85	0	56.6	322.9
2018-06-30	18.15	0	52.5	356.9
2018-07-01	16.98	0	52.6	356.9
2018-07-02	17.11	0	55.1	352.1
2018-07-03	19.68	0	51.1	337.5
2018-07-04	22.54	0	53.4	320.8
2018-07-05	23.46	0	59.3	277
2018-07-06	17.95	0	70.5	175.1
2018-07-07	18.4	0	61.8	331.2
2018-07-08	19.99	0	66.4	278.1
2018-07-09	18.45	0	69.6	259.2
2018-07-10	15.97	0	74.2	173.5
2018-07-11	15.49	7.9	80.4	195.7
2018-07-12	19.14	0.9	76	207.3
2018-07-13	20.02	0	71.9	325.3
2018-07-14	19.71	0	68.5	309.4
2018-07-15	19.88	0	60.5	333.2
2018-07-16	20.93	0	59	294.5
2018-07-17	23.58	0	50.4	323.1
2018-07-18	21.2	0	61	300.2
2018-07-19	20.65	0	57.7	325.2
2018-07-20	21.97	0	53.1	254
2018-07-21	21.66	0	60.5	174.1
2018-07-22	20.3	3.8	86.7	135.7
2018-07-23	22.25	0	67.5	288.8
2018-07-24	24.69	0	56.8	307.8
2018-07-25	26.55	0	55.7	270.8
2018-07-26	26.35	0	53.4	304.9
2018-07-27	24.59	2.9	67.5	284.6
2018-07-28	23.82	11.1	72.7	215.4
2018-07-29	23.46	0	64.8	239.7
2018-07-30	27.1	0	55	280.8
2018-07-31	28.95	0	51	253.4
2018-08-01	26.07	15.6	59.7	261
2018-08-02	22.77	15.4	85.2	217.7
2018-08-03	25.71	0	65.3	278.3
2018-08-04	25.92	0	63.7	247.2
2018-08-05	21.05	0	71.6	241.3
2018-08-06	21.6	0	58.5	299.7
2018-08-07	26.74	0	51.8	258
2018-08-08	27.38	0	56.3	206.5
2018-08-09	23.9	4.2	75.2	230.8
2018-08-10	20.02	0	55	229.9
2018-08-11	16.99	0	62.2	201.7
2018-08-12	18.98	0	52.8	271
2018-08-13	19.93	0	67.5	151.8
2018-08-14	18.96	0	78.5	121.7
2018-08-15	18.5	0	74.2	166.3
2018-08-16	21.8	0	62.1	262.5
2018-08-17	21.55	0	70.8	235.1
2018-08-18	20.47	0	68.8	180.5
2018-08-19	21.64	0	55.4	255.2
2018-08-20	20.24	0	74.7	96.4
2018-08-21	20.64	0	68.5	208.3
2018-08-22	20.84	0	57.9	246.3
2018-08-23	21.31	10.1	74.5	186.6
2018-08-24	17.45	0	83.1	108.4
2018-08-25	14.05	1.2	74.3	143.2
2018-08-26	14.18	0	61	229.7
2018-08-27	17.17	0.1	65.2	92.5
2018-08-28	17.2	0	68.5	198.3
2018-08-29	19.48	0.1	59	225.3
2018-08-30	16.65	3.5	90.2	64.3
2018-08-31	14.42	0	74.7	202.5
2018-09-01	15.33	0	70	189.8
2018-09-02	15.31	1.3	92.8	44.8
2018-09-03	19.87	3	83.2	153
2018-09-04	20.04	0	72.6	216.1
2018-09-05	16.48	0	80.5	176.6
2018-09-06	18.57	2.1	72.9	183.8
2018-09-07	17.54	0.2	79.3	150.5
2018-09-08	15.57	0	64.2	213.4
2018-09-09	17.28	0	67.2	159.7
2018-09-10	18.17	0	67	100.1
2018-09-11	20.99	0	58.2	186.1
2018-09-12	20.72	0	67.8	192.7
2018-09-13	13.65	0	95	29.7
2018-09-14	15.74	0	79.3	135.1
2018-09-15	15.12	0	68.7	143.9
2018-09-16	15.27	0	67.7	181.6
2018-09-17	17.3	0	62.8	174
2018-09-18	20.83	0	56.3	194.1
2018-09-19	22.12	0	58.6	173.8
2018-09-20	20.29	0	63.4	164.2
2018-09-21	17.84	0.1	69.5	83.2
2018-09-22	13.28	0	69.6	115.3
2018-09-23	9.95	0.8	97.7	29.2
2018-09-24	8.83	2.1	86.5	109
2018-09-25	8.65	0	80.6	161.4
2018-09-26	11.42	0	59.2	139.8
2018-09-27	17.17	0	68.2	141.9
2018-09-28	10.46	0	73.6	99.8
2018-09-29	8.21	0	75.1	161.8
2018-09-30	9.81	0	67.4	157.6
2018-10-01	7.05	1.8	91	63.5
2018-10-02	8.7	1.2	86.7	32.5
2018-10-03	11.23	0.2	71.2	97.7
2018-10-04	10.21	0	87.7	60.6
2018-10-05	12.38	0	76.7	135.7
2018-10-06	14.75	0	76	120.7
2018-10-07	9.61	0	88.3	53.4
2018-10-08	7.79	0	84.7	118.9
2018-10-09	11.08	0	86	107.1
2018-10-10	13.83	0	80.4	115.7
2018-10-11	14.41	0	74.1	120.8
2018-10-12	16.74	0	72.9	111.2
2018-10-13	17.02	0	69.4	113
2018-10-14	15.87	0	67.7	146.1
2018-10-15	15.44	0	67.4	129.5
2018-10-16	13.43	0	80.3	68.4
2018-10-17	13.27	0	87.5	92
2018-10-18	12.13	0	90.4	42.3
2018-10-19	10.91	0	76.7	85
2018-10-20	8.97	0	76	96.3
2018-10-21	9.33	0	86	74.9
2018-10-22	6.05	1.5	96.8	33.5
2018-10-23	9.64	0	83.4	29.6
2018-10-24	11.06	1.7	89.7	64.8
2018-10-25	11.86	0.5	86.3	57.1
2018-10-26	10.26	0	80.8	53.4
2018-10-27	6.82	0	79.2	45.7
2018-10-28	3.91	0.6	94.4	26
2018-10-29	3.84	1	98.6	15.2
2018-10-30	7.68	1.2	86	63.6
2018-10-31	8.14	0	76.4	70.7
2018-11-01	5.69	0	91	51.6
2018-11-02	8.11	0	84.4	66.6
2018-11-03	5.72	0	93.7	39
2018-11-04	8.37	0	98.4	20.6
2018-11-05	9.21	0	99.8	23.7
2018-11-06	10.04	0.3	91.4	60.9
2018-11-07	8.26	0	88.6	55.4
2018-11-08	9.98	0	89	40.4
2018-11-09	9.07	0	97.1	47.3
2018-11-10	10.67	0	81.9	42
2018-11-11	11.36	0.1	89.1	41
2018-11-12	14.29	0.2	74.7	46.1
2018-11-13	10.76	3	87.7	36.8
2018-11-14	6.82	0	89.4	53.4
2018-11-15	4.68	0	91.6	51.6
2018-11-16	3.08	0	92.8	49.3
2018-11-17	-1.42	0.1	96.8	29
2018-11-18	-2.08	0.6	95.4	38.4
2018-11-19	2.93	0.9	92.6	21.6
2018-11-20	1.21	0.1	93	15.5
2018-11-21	0.43	0	99.3	10.4
2018-11-22	0.91	0	100	10.7
2018-11-23	1.79	0	98.9	31.8
2018-11-24	0.66	0	100	21.2
2018-11-25	3.79	0.1	99.7	31.8
2018-11-26	2.38	0	98.9	11.7
2018-11-27	-1.43	0	95.2	31
2018-11-28	-2.32	0	90.9	39.5
2018-11-29	3.76	0	62.2	30.9
2018-11-30	4.92	0.1	77.3	13
2018-12-01	5.55	0	94.2	33.6
2018-12-02	8.9	2.1	94.1	14.1
2018-12-03	10.95	0.4	93.6	37
2018-12-04	5.34	2.8	87.6	37.6
2018-12-05	1.07	0.1	88.8	38.2
2018-12-06	7	0	95.2	24.7
2018-12-07	11.02	0.2	91.1	12.6
2018-12-08	6.8	0.3	82.7	23.3
2018-12-09	7.13	0.6	86.3	19.3
2018-12-10	4.3	0	86.8	29.3
2018-12-11	3.98	0	92.6	15.7
2018-12-12	2.26	0.2	100	12
2018-12-13	0.76	0.7	100	12.8
2018-12-14	-0.31	0	97.9	15
2018-12-15	-0.92	0	93.3	13.8
2018-12-16	-0.82	0	91.1	25.7
2018-12-17	1.6	0	97.7	27.9
2018-12-18	2.3	0	95.9	30.5
2018-12-19	2.25	0.1	95.1	11
2018-12-20	3.95	0	98.4	21.6
2018-12-21	8.04	0.3	88.8	9.6
2018-12-22	7.18	1.8	93.5	19.4
2018-12-23	6.11	0.9	95.8	18.5
2018-12-24	2.71	0.3	94	19.9
2018-12-25	4.53	0	84.8	24.4
2018-12-26	5.4	0	94.1	10.2
2018-12-27	3.39	0	80.4	34.2
2018-12-28	5.33	0	98.8	12.3
2018-12-29	5.69	1.6	95.5	22.8
2018-12-30	6.83	0	91	29.2
2018-12-31	6.92	0	99.7	14.9
2019-01-01	6.17	0.8	87.9	15.3
2019-01-02	2.17	0	71.3	26.4
2019-01-03	-0.56	0	93	37.3
2019-01-04	2.42	0	97.7	13.6
2019-01-05	6.54	0.9	100	15.5
2019-01-06	4.41	0	98	22.2
2019-01-07	5.66	0.8	93.5	32.4
2019-01-08	5.15	1.2	90.4	25.1
2019-01-09	0.79	1.7	99.9	13.2
2019-01-10	-0.14	0	93.1	21.5
2019-01-11	2.99	0.3	97	13.2
2019-01-12	5.31	1.1	92.1	20.7
2019-01-13	6.75	4.1	91.6	17.1
2019-01-14	2.15	1.1	84.6	37.3
2019-01-15	4.37	0	84.1	23.9
2019-01-16	5.49	0	86.4	22.7
2019-01-17	4.03	1	85	39
2019-01-18	-0.09	0	84.5	47
2019-01-19	-2.43	0	92.4	44.2
2019-01-20	-6.37	0	97.1	39.7
2019-01-21	-6.24	0	93.1	41.6
2019-01-22	-4.93	0	83.5	57.4
2019-01-23	-6.76	0	96.3	39
2019-01-24	-4.72	0	95	23.1
2019-01-25	-3.86	0	90.6	26.4
2019-01-26	3.14	6.9	97.5	17.4
2019-01-27	4.86	1.2	92.5	59.8
2019-01-28	1.95	0.3	95	37.9
2019-01-29	0.56	0	89.1	41.9
2019-01-30	-0.8	0	88.5	39
2019-01-31	0.13	0	80.3	61.9
2019-02-01	-0.62	0.7	96	27.8
2019-02-02	-0.03	0.6	100	12.8
2019-02-03	0.29	0	97.7	25.6
2019-02-04	0.96	0	80.9	70.6
2019-02-05	2.47	0	85.2	41.1
2019-02-06	2.17	0	81	69.9
2019-02-07	3.5	0	77.9	36.2
2019-02-08	5.14	0	84.7	53.6
2019-02-09	7.14	0.2	74.2	77.1
2019-02-10	6.09	0.8	93	25.3
2019-02-11	4.26	0.8	84.2	55.7
2019-02-12	3.59	0.1	82.1	50.3
2019-02-13	5.17	0	92.6	14
2019-02-14	3.39	0	83.8	87.9
2019-02-15	3.93	0	79.3	93.8
2019-02-16	5.26	0	74.3	96.6
2019-02-17	5.14	0	74.2	93.8
2019-02-18	5.8	0	70.5	98.4
2019-02-19	7.41	0.2	70.8	55
2019-02-20	6.07	0	77.7	69.2
2019-02-21	8.54	0	81.3	54.4
2019-02-22	3.52	1.7	98.3	25.1
2019-02-23	0.51	0	78.5	107
2019-02-24	2.69	0	71.4	116.6
2019-02-25	4.72	0	68.4	116.4
2019-02-26	5.31	0	64	122.4
2019-02-27	6.43	0	63.2	128.7
2019-02-28	9.3	0	66.7	104.8
2019-03-01	6.7	1.6	95.5	28.6
2019-03-02	4.96	0	84.7	33.7
2019-03-03	10.35	0	82.4	45.1
2019-03-04	9.73	1.8	69.4	108.9
2019-03-05	5.84	0.5	74	122.9
2019-03-06	7.51	0	77.2	76.5
2019-03-07	10.63	0	64.5	104.5
2019-03-08	6.95	0.2	74.5	86.2
2019-03-09	8.22	4.3	72.4	114.8
2019-03-10	5.05	9.1	91.1	39.4
2019-03-11	3.5	2.1	86.2	89.4
2019-03-12	6.01	0.1	67	127
2019-03-13	6.5	0	70.8	85.6
2019-03-14	6.02	0.8	88.8	46.1
2019-03-15	7.82	2.7	79.3	59.3
2019-03-16	8.02	0.7	81.8	41.5
2019-03-17	7.39	0.5	81.3	66.2
2019-03-18	5.02	0	77.3	137.4
2019-03-19	4.08	0	81.4	108.6
2019-03-20	6.81	0	69.1	169.4
2019-03-21	10.26	0	78	177.2
2019-03-22	9.48	0	83.4	178.1
2019-03-23	8.19	0	90.8	163.4
2019-03-24	6.58	0	74.4	136.6
2019-03-25	5.12	0.1	85.3	120.2
2019-03-26	5.85	0	84.2	111.8
2019-03-27	8.22	1	80.6	131.2
2019-03-28	9.79	1.6	89.5	109
2019-03-29	10.09	0	80.7	145.3
2019-03-30	10.96	0	64.4	203.4
2019-03-31	6.44	0	77	88.9
2019-04-01	5.64	0	53.2	265.7
2019-04-02	9.49	0	58	186.5
2019-04-03	12.21	0.2	80.7	104.9
2019-04-04	7.81	0	94.5	109.9
2019-04-05	7.52	0	96.4	60.1
2019-04-06	10.73	0	74.1	182.1
2019-04-07	10.87	0	69.4	210.9
2019-04-08	11.51	0	63.1	218.4
2019-04-09	6.68	0	71.2	172.9
2019-04-10	4.54	0	63	166.6
2019-04-11	4.29	0	56.5	107.9
2019-04-12	2.3	0.7	84	53.4
2019-04-13	2.25	3.8	91.3	83.6
2019-04-14	2.07	2.5	99.6	33
2019-04-15	6.18	0	69	246.6
2019-04-16	7.8	0	57.6	260.6
2019-04-17	9.31	0	58.6	269.5
2019-04-18	10.96	0	59.5	249.8
2019-04-19	12.25	0	59.2	256.2
2019-04-20	12.27	0	55.6	257.4
2019-04-21	11.85	0	58.7	267.7
2019-04-22	12.05	0	52.3	275.7
2019-04-23	14.06	0	59.8	227.8
2019-04-24	17.53	0.1	65.4	252.7
2019-04-25	16.69	0	56	259.7
2019-04-26	12.96	8.6	80.1	187.2
2019-04-27	11.86	6	81.2	169.7
2019-04-28	9.7	5.2	82.6	168.8
2019-04-29	8.34	1.2	98.7	46.9
2019-04-30	10.61	1.1	82.6	207.2
2019-05-01	13.52	0.1	77	271.8
2019-05-02	11.07	0.1	80.1	253.7
2019-05-03	8.48	0.4	65.3	209.2
2019-05-04	5.8	1.2	80.4	179.7
2019-05-05	6.99	0	65.9	237.9
2019-05-06	6.52	0	72.6	176.9
2019-05-07	8.12	0.4	73.8	227.8
2019-05-08	10.09	1.4	79.1	143.1
2019-05-09	13.55	0	70.4	228.4
2019-05-10	11.26	2.6	83.5	144.4
2019-05-11	7.74	10.4	96.8	55.2
2019-05-12	9.19	0	69.3	286
2019-05-13	9.75	0	62.8	319.2
2019-05-14	8.8	0	63.3	233.7
2019-05-15	8.72	0	57	179
2019-05-16	7.78	10.1	95.3	38.1
2019-05-17	10.95	0.1	85.2	155.6
2019-05-18	13.25	0	75.5	303.4
2019-05-19	16.81	0	70.4	292.9
2019-05-20	16.68	13.2	87.6	202.4
2019-05-21	16.05	3	90.7	169
2019-05-22	11.67	0	86.5	112.2
2019-05-23	13.34	0	69.5	312.7
2019-05-24	16.59	0	68.2	284.7
2019-05-25	12.05	0	80	187.6
2019-05-26	16.18	0	63.7	282.9
2019-05-27	16.34	1.6	85.1	121.8
2019-05-28	13.42	5.7	82.1	166.3
2019-05-29	11.93	0	69.2	314.1
2019-05-30	15.26	0	69.8	258.7
2019-05-31	18.11	0	81.2	195.5
2019-06-01	19.79	0	72.9	297.4
2019-06-02	23.13	0	63	329.2
2019-06-03	22.57	1.3	68.8	287.9
2019-06-04	22.46	0	68	307.6
2019-06-05	26.25	0	57.9	313.4
2019-06-06	17.58	0.6	84.8	127.7
2019-06-07	18.53	1.1	72.7	258
2019-06-08	16.03	2.1	63.2	246.1
2019-06-09	19.27	0.1	57	303.7
2019-06-10	20.58	0.2	75.6	181
2019-06-11	20.12	32.1	78.5	223.9
2019-06-12	18.21	2.7	90	170.1
2019-06-13	18.67	2.2	72.7	278.4
2019-06-14	21.46	0	66.9	264.4
2019-06-15	21.85	0	75.3	261.3
2019-06-16	17.09	0	85.4	131.1
2019-06-17	20.49	0	69.8	316.8
2019-06-18	22.68	0	64.6	318.8
2019-06-19	23.8	0.4	65.8	306.4
2019-06-20	19.82	11.1	84.4	175.1
2019-06-21	18.7	0.1	77.5	244.8
2019-06-22	19.57	0	68.8	268.5
2019-06-23	21.27	0	60.5	332
2019-06-24	22.04	0	59.9	327.1
2019-06-25	25.56	0	63.4	310
2019-06-26	27.21	0	66	306.7
2019-06-27	18.38	0	72.8	338.4
2019-06-28	17.53	0	72.5	284.9
2019-06-29	22.28	0	56.7	343
2019-06-30	27.96	0	54.4	331.2
2019-07-01	22.06	0.3	66.3	277.1
2019-07-02	17.25	0	68.5	287.6
2019-07-03	15.88	0	65.3	313.5
2019-07-04	16.45	0	62.7	315.8
2019-07-05	19.31	0	67.3	215.6
2019-07-06	18.68	2.4	73.1	214
2019-07-07	14.88	0	67.8	193.6
2019-07-08	13.98	0	70.9	167.7
2019-07-09	13.81	0.6	81	130.1
2019-07-10	16.57	0	69.2	263.9
2019-07-11	17.9	1.1	80.1	134.6
2019-07-12	18.76	0.1	78.4	219.5
2019-07-13	17.81	0	85.4	175.9
2019-07-14	15.95	0	81.9	109.8
2019-07-15	15.48	0	78.9	147.6
2019-07-16	15.04	0	85.2	133.3
2019-07-17	17.73	0	68.3	271.6
2019-07-18	19.48	0	61.7	220.9
2019-07-19	19.53	0.4	78.3	162.5
2019-07-20	22.25	4.1	69.1	253.2
2019-07-21	20.89	0	71.1	266.2
2019-07-22	21.02	0	66.3	206.6
2019-07-23	24.86	0	60.1	312
2019-07-24	26.67	0	56.8	306.5
2019-07-25	28.15	0	51.5	294.2
2019-07-26	25.76	0	59.6	302.9
2019-07-27	23.14	0	62.6	238.5
2019-07-28	24.38	0	67	253.8
2019-07-29	22	0	88.9	133.8
2019-07-30	24.17	0	70.6	210.3
2019-07-31	19.3	4.5	86.5	125.4
2019-08-01	19.38	0	70.2	161.4
2019-08-02	19.82	0	72.9	171.1
2019-08-03	19.19	1.4	78.3	198.8
2019-08-04	19.19	0	73	226.9
2019-08-05	19.72	0.9	76.5	132.9
2019-08-06	21.5	0.1	70.6	177
2019-08-07	20.88	0	69.2	132.3
2019-08-08	20.96	0	61.2	240.1
2019-08-09	21.84	1.5	71.2	182.6
2019-08-10	22.6	0	64.2	148.3
2019-08-11	22.4	2.3	54.9	215.3
2019-08-12	19.11	1.2	68.1	200
2019-08-13	16.71	0.3	70	182.6
2019-08-14	16.01	0	65.3	211.1
2019-08-15	16.58	3.1	83.1	89.2
2019-08-16	17.82	0	69.9	199.9
2019-08-17	19.62	2	73.5	139.7
2019-08-18	20.09	12.6	86.5	137.9
2019-08-19	18.05	0	72.4	244.1
2019-08-20	18.08	0	66.3	164.1
2019-08-21	17.02	0	67.8	243.8
2019-08-22	18.04	0	61.8	252.5
2019-08-23	11.99	0	86.5	112
